# Histopathologic Evaluation and Single-Cell Spatial Transcriptomics of the Colon Reveal Cellular and Molecular Abnormalities Linked to J-Pouch Failure in Patients with Inflammatory Bowel Disease

**DOI:** 10.1101/2025.01.27.635092

**Authors:** Andrea D. Olivas, Paul Chak Mou Ngai, Emily Schahrer, Kinga S. Olortegui, John F. Cursio, Shintaro Akiyama, Eugene B. Chang, Le Shen, Konstantin Umanskiy, David T. Rubin, David Zemmour, Christopher R. Weber

## Abstract

**Background and Aims:** Total abdominal colectomy (TAC) with a staged ileal pouch-anal anastomosis (IPAA) is a common surgical treatment for ulcerative colitis (UC). However, a significant percentage of patients experience pouch failure, leading to morbidity. This retrospective case-control study identified histopathological features of the TAC specimen associated with pouch failure and investigated the molecular mechanisms of this susceptibility using single-cell spatial transcriptomics.

**Methods:** We analyzed a cohort of 417 patients who underwent IPAA between 2000-2010 at the University of Chicago Medical Center for up to 18 years. Histological examination of TAC specimens focused on disease activity, depth of inflammation, and specific features, including granulomas and deep ulcers. A subset of patients was profiled using single-cell spatial transcriptomics to map gene expression and immune cell interactions in relation to the risk of pouch failure.

**Results:** The 18-year pouch failure risk was 23%, with post-procedure diagnosis of CD as a major risk factor (HR = 4.3, 95% CI: 2.3–8.1) as well as high-risk histologic features, including deep chronic inflammation (HR = 21, 95% CI: 11-41) and severe disease activity (HR = 14, 95% CI: 5.7-32) in TAC specimens. Spatial transcriptomics showed immune infiltration of T and myeloid cells, reduced myocyte-glial interactions, and cytokine signaling pathways such as IL-10, IL-1β, and type I/II interferons, associated with an increased risk of pouch failure.

**Conclusion:** Histological features and spatial molecular profiling are predictive of IPAA failure. These findings support the use of histologic evaluation and targeted molecular analysis of the TAC specimen to identify high-risk patients and improve IPAA outcomes.
