## Supplementary material for "Histopathologic Evaluation and Single-Cell Spatial Transcriptomics of the Colon Reveal Cellular and Molecular Abnormalities Linked to J-Pouch Failure in Patients with Inflammatory Bowel Disease": Table S5

### Sheet: Sheet1
Table S5: Sample information and CosMx quality metrics
sample	number of cells	number of FOV	mean counts/cell	mean genes/cell	mean negative control probe counts/probe/cell	mean falsecode fraction/cell	experiment_date	platform	age (years)	sex	diagnosis	tissue	severity	depth	pouch outcome
F1	42012	36	179.57	90.423	0.025826	0.0319903	2024-02-15	CosMx SMI 1000 plex Human Universal Cell Characterization Panel	46	F	ulcerative colitis	left colon	severely active	4	failure
F2	28428	16	276.827	116.628	0.0305896	0.0305249	2024-02-15	CosMx SMI 1000 plex Human Universal Cell Characterization Panel	35	M	ulcerative colitis	left colon	severely active	4	failure
F3	83967	34	190.086	83.6857	0.0210904	0.0325456	2024-02-15	CosMx SMI 1000 plex Human Universal Cell Characterization Panel	18	M	ulcerative colitis	left colon	severely active	4	failure
F4	34286	30	161.306	73.2231	0.0264423	0.0259476	2024-02-15	CosMx SMI 1000 plex Human Universal Cell Characterization Panel	46	F	ulcerative colitis	left colon	severely active	4	failure
NF1	28460	18	182.179	82.7417	0.021286	0.0197115	2024-02-15	CosMx SMI 1000 plex Human Universal Cell Characterization Panel	36	F	ulcerative colitis	left colon	severely active	3	non failure
NF2	37601	43	173.079	85.6364	0.0239063	0.0139077	2024-02-15	CosMx SMI 1000 plex Human Universal Cell Characterization Panel	44	M	ulcerative colitis	left colon	severely active	2	non failure
NF3	57774	39	156.622	86.3585	0.0282324	0.0299284	2024-02-15	CosMx SMI 1000 plex Human Universal Cell Characterization Panel	31	F	ulcerative colitis	left colon	severely active	2	non failure
NF4	40003	40	262.12	109.758	0.0298753	0.0246809	2024-02-15	CosMx SMI 1000 plex Human Universal Cell Characterization Panel	31	M	ulcerative colitis	left colon	severely active	2	non failure
